# Multiple pathways couple kinetochore orientation to the meiotic spindle cycle

**DOI:** 10.64898/2026.04.17.719180

**Authors:** Aparna Vinod, Matthew Turner, Shaun Webb, Adele L. Marston

## Abstract

Meiosis generates haploid gametes from a diploid progenitor. In meiosis I, homologous chromosomes segregate while sister chromatids co-orient toward the same spindle pole. The mechanisms underlying this specialized segregation pattern remain incompletely understood. Here we identify pathways required for meiosis I chromosome segregation through a forward genetic screen in *Saccharomyces cerevisiae*. We find that meiosis I is highly sensitive to perturbations in diverse components of the segregation machinery and define key functional interfaces within complexes important for this division. These include meiosis I–specific regulators that establish the specialized chromosome pattern, namely the monopolin complex that directs sister kinetochore co-orientation and the Spo13^MOKIR^–Cdc5^Polo^ module that promotes meiosis I chromosome segregation. In addition, we identify mutations affecting the core segregation machinery, including the spindle pole body, spindle midzone, and outer kinetochore, which can disrupt coupling between the chromosome segregation program and the meiotic spindle cycle. Together, our findings reveal that multiple pathways coordinate chromosome segregation with the meiotic divisions and highlight the unique demands of meiosis I.
