## Supplemental Table 1 for "Multiple pathways couple kinetochore orientation to the meiotic spindle cycle"

### Sheet: Sheet1
Causal Gene	Mutation	How identified	Notes
ASE1	A215T	BSA/WGS
ASE1	Q190X	BSA
ASE1	Q472X	Backcrossed/WGS
ASE1	Glu50K,G278D,W869X	BSA/WGS
ASE1	R555W	Complementation/Sanger sequencing
ASE1	S204F	BSA/WGS
ASE1	L108F	BSA/WGS
ASE1	S204F	Complementation/Sanger sequencing
ASE1	not known	Complementation
ASE1	P263L	Complementation/Sanger sequencing
ASE1	S118F	Complementation/Sanger sequencing
ASE1	K456fs	Complementation/Sanger sequencing
ASE1	S118F	Complementation/Sanger sequencing
ASE1	not known	Complementation
ASE1	Q113X	Complementation/Sanger sequencing
ASK1	P217L	BSA/WGS
CDC33?	H199Y	BSA/WGS	high VAF, didn't verify
CDC5	P279L	BSA/WGS
CDC55	G43D	BSA/WGS
CDC55?	D262N?	WGS- uncertain, did not cross
CDC55?	S189Y	BSA/WGS
CDC55?	E67K	BSA/WGS
CDC7	R278K	BSA/WGS
CDH1?	C299Y	BSA/WGS	high VAF, didn't verify
CLB4	W246X	BSA/WGS
CSM1	G121E	Complementation/Sanger sequencing
CSM1	G121E	Complementation/Sanger sequencing
CSM1	G95R	Complementation/Sanger sequencing
CSM1	G121R	Complementation/Sanger sequencing
CSM1	not known	Complementation
CSM1	not known	Complementation
CSM1	P136S	Complementation/Sanger sequencing
CSM1	L120F	Complementation/Sanger sequencing
CSM1	G121E	BSA/WGS
CSM1	E131K	Complementation/Sanger sequencing
CSM1	not known	Complementation
CSM1	not known	Complementation
CSM1	not known	Complementation
CSM1	E79K	Complementation/Sanger sequencing
CSM1	S101L	Complementation/Sanger sequencing
CSM1	S162N	BSA/WGS
CSM1	H87Y	BSA/WGS
CSM1	not known	Complementation
CSM1	S101L	Complementation/Sanger sequencing
EAF3	M1X	BSA/WGS	high VAF, didn't verify by CRISPR
HRR25	G12D	Complementation/Sanger sequencing
HRR25	R294C	Complementation/Sanger sequencing
HRR25	G12D	Complementation/Sanger sequencing
HRR25	R294C	Complementation/Sanger sequencing
HRR25	G12D	Complementation/Sanger sequencing
HRR25	R294H	Complementation/Sanger sequencing
HRR25	not known	Complementation
HRR25	R294H	Complementation/Sanger sequencing
HRR25	G12D	Complementation/Sanger sequencing
KIP3	E263K	BSA/WGS
KNS1	W692X	BSA/WGS
KNS1	W604X	BSA/WGS
MAM1	Q199X	Complementation/Sanger sequencing
MAM1	not known	Complementation
MAM1	Q40X	Complementation/Sanger sequencing
MAM1	R234fs	Complementation/Sanger sequencing
MAM1	E139K	Complementation/Sanger sequencing
MAM1	R234K	BSA/WGS
MAM1	Q40X	Complementation/Sanger sequencing
MAM1	Q77X	Complementation/Sanger sequencing
MAM1	Q40X	Complementation/Sanger sequencing
MAM1	not known	Complementation
MAM1	not known	Complementation
MAM1	S229N	BSA/WGS
MAM1	R149C	Complementation/Sanger sequencing
MAM1	not known	Complementation
MAM1	not known	Complementation
MAM1	not known	Complementation
MAM1	not known	Complementation
MAM1	R26X	BSA/WGS
MAM1	not known	Complementation
MAM1	C114Y	Complementation/Sanger sequencing
MAM1	Not known	Complementation
MAM1	not known	Complementation
MAM1	not known	Complementation
MAM1	not known	Complementation
MAM1	G291D	BSA/WGS
MAM1	not known	Complementation
MAM1	not known	Complementation/Sanger sequencing
MAM1	not known	Complementation
MAM1	R234K	Complementation/Sanger sequencing
MAM1	not known	Complementation
MAM1	not known	Complementation
MAM1	not known	Complementation
MAM1	not known	Complementation
MAM1	not known	Complementation
MAM1	not known	Complementation
MAM1	not known	Complementation
MAM1	not known	Complementation
MAM1	not known	Complementation
MAM1	not known	Complementation
MAM1	not known	Complementation/Sanger sequencing
MAM1	not known	Complementation
MAM1	not known	Complementation
MAM1	not known	Complementation
MAM1	not known	Complementation
MAM1	not known	Complementation
MAM1	not known	Complementation
MAM1	not known	Complementation
MAM1	not known	Complementation
MAM1	not known	Complementation
MAM1	not known	Complementation
NUP116?	Q876X	BSA/WGS	high VAF, didn't verify by CRISPR
PET18?	A14V	BSA/WGS	Uncertain - Causality not checked
SCJ1?	Q86X	BSA/WGS	did not pursue - slight rescue but isolate itself had low spore viability
SFI1	R788K	BSA/WGS
SFI1	P817S	BSA/WGS
SFI1	P856S	BSA/WGS
SLI15 + MAD2	T120M/ Q3X	BSA/WGS
SPC105	R102C	BSA/WGS
SPC34	G81E	BSA/WGS
SPO13	Q110X	Complementation/Sanger sequencing
SPO13	P136S	Complementation/Sanger sequencing
SPO13	M1I	Complementation/Sanger sequencing
SPO13	not known	Complementation
SPO13	not known	Complementation
SPO13	P136S	BSA/WGS
SPO13	P136S	Complementation/Sanger sequencing
