## Supplemental Tables 2 and 3 for "Multiple pathways couple kinetochore orientation to the meiotic spindle cycle"

### Sheet: S2_strains
AM strain		Figures/Section
2594	MATa-tester strain	S1
1282	MATalpha-tester strain	S1
1835	wild type	1, S1, S2, 4
1934	MATalpha spo11::TRP1	S1
29507	MATalpha rim101Δ::KANMX	Methods
29707	MATa ura3::MATalpha1-IAA17::MATalpha2-IAA17::URA3 leu2::pADH1-OsTIR1-9MYC::LEU2	S1
29708	MATalpha ura3::MATalpha1-IAA17::MATalpha2-IAA17::URA3 leu2::pADH1-OsTIR1-9MYC::LEU2	S1
29865	MATalpha mam1Δ::KANMX6 spo12Δ:: NAT spo11::TRP1	Methods
29869	MATalpha cdc5::pCLB2-CDC5::KanMX6 spo12Δ:: NAT spo11::TRP1	Methods
29871	MATalpha csm1::KANMX6 spo12Δ:: NAT spo11::TRP1	Methods
29886	spo12Δ:: NAT/spo12Δ::NAT spo11::TRP1/spo11::TRP	S2
29951	MATalpha spo12Δ:: NAT spo11::TRP1 spo13::KanMX	Methods
30030	MATalpha spo12Δ:: NAT spo11::TRP1 lrs4::KANMX	Methods
30033	MATalpha hrr25-zo (H25R E34K)::Leu2 spo12Δ:: NAT spo11::TRP1	Methods
30044	MATa spo12Δ:: NAT spo11::TRP1 ura3::MATalpha1-IAA17::MATalpha2-IAA17::URA3 leu2::pADH1-OsTIR1-9MYC::LEU2	1, S1, 4
30081	MATa spo12Δ:: NAT mam1::KanMX6 spo11::TRP1 ura3::MATalpha1-IAA17::MATalpha2-IAA17::URA3 leu2::pADH1-OsTIR1-9MYC::LEU2	1, S1, 4
31800	MATa spo12Δ:: NAT spo11::TRP1 ura3::MATalpha1-IAA17::MATalpha2-IAA17::URA3 leu2::pADH1-OsTIR1-9MYC::LEU2 ase1Δ473-886 ::KAN	1, 4
31902	MATa spo12Δ:: NAT spo11::TRP1 ura3::MATalpha1-IAA17::MATalpha2-IAA17::URA3 leu2::pADH1-OsTIR1-9MYC::LEU2 cdc7-R278K	1
31981	leu2::hisG/leu2::URA3p-tetR-tdTomato::LEU2 his3::hisG/his3::HIS3p-GFP-TUB1-HIS3 CEN5/CEN5::tetOx224::HIS3 (Tomo’s centromeric) spo12Δ:: NAT/spo12Δ:: NAT spo11::TRP1/spo11::TRP1 ase1Δ473-886 ::KAN/ase1Δ473-886 ::KAN	4
31982	spo12Δ:: NAT/spo12Δ:: NAT spo11::TRP1/spo11::TRP1 leu2::URA3p-tetR-tdTomato::LEU2/leu2::hisG CEN5::tetOx224::HIS3 (Tomo’s centromeric)/CEN5 his3::hisG/his3::HIS3p-GFP-TUB1-HIS3	2, 3, 4, 6, S3, S4, S5
31983	leu2::URA3p-tetR-tdTomato::LEU2/leu2::hisG his3::HIS3p-GFP-TUB1-HIS3/his3::hisG CEN5::tetOx224::HIS3 (Tomo’s centromeric)/CEN5	2, 3, 4, 6, S3, S4, S5
32074	leu2::URA3p-tetR-tdTomato::LEU2/leu2::hisG his3::HIS3p-GFP-TUB1-HIS3/his3::hisG CEN5::tetOx224::HIS3 (Tomo’s centromeric)/CEN5 ase1 Δ473-886 ::KAN/ase1 Δ473-886 ::KAN	4
33053	MATa spo12Δ:: NAT spo11::TRP1 ura3::MATalpha1-IAA17::MATalpha2-IAA17::URA3 leu2::pADH1-OsTIR1-9MYC::LEU2 sfi1-R788K	1
33055	MATa spo12Δ:: NAT spo11::TRP1 ura3::MATalpha1-IAA17::MATalpha2-IAA17::URA3 csm1-S162N	1
33059	MATa spo12Δ:: NAT spo11::TRP1 ura3::MATalpha1-IAA17::MATalpha2-IAA17::URA3 cdc55-G43D	1
33761	leu2::URA3p-tetR-tdTomato::LEU2/leu2::hisG his3::HIS3p-GFP-TUB1-HIS3/his3::hisG CEN5::tetOx224::HIS3 (Tomo’s centromeric)/CEN5 spo12Δ:: NAT/spo12Δ:: NAT spo11::TRP1/spo11::TRP1 cdc7-R278K/cdc7-R278K	S3
33762	leu2::URA3p-tetR-tdTomato::LEU2/leu2::hisG CEN5::tetOx224::HIS3 (Tomo’s centromeric)/CEN5 his3::hisG/his3::HIS3p-GFP-TUB1-HIS3 spo11::TRP1/spo11::TRP1 cdc7-R278K/cdc7-R278K	S3
33763	leu2::URA3p-tetR-tdTomato::LEU2/leu2::hisG his3::HIS3p-GFP-TUB1-HIS3/his3::hisG CEN5::tetOx224-HIS3 (Tomo’s centromeric)/CEN5 spo11::TRP1/spo11::TRP1 cdc7-R278K/cdc7-R278K	S3
33764	leu2::URA3p-tetR-tdTomato::LEU2/leu2::hisG his3::HIS3p-GFP-TUB1-HIS3/his3::hisG CEN5::tetOx224-HIS3 (Tomo’s centromeric)/CEN5 cdc7-R278K/cdc7-R278K	S3
33765	leu2::hisG/leu2::URA3p-tetR-tdTomato::LEU2 his3::hisG/his3::HIS3p-GFP-TUB1-HIS3 CEN5/CEN5::tetOx224::HIS3 (Tomo’s centromeric) spo12Δ:: NAT/spo12Δ:: NAT spo11::TRP1/spo11::TRP1 mam1Δ::KANMX6/mam1Δ::KANMX6	S4
33811	leu2::URA3p-tetR-tdTomato::LEU2/leu2::hisG his3::hisG/his3::HIS3p-GFP-TUB1-HIS3 CEN5::tetOx224::HIS3 (Tomo’s centromeric)/CEN5 spo12Δ:: NAT/spo12Δ:: NAT cdc7-R278K/cdc7-R278K	S3
33812	leu2::hisG/leu2::URA3p-tetR-tdTomato::LEU2 his3::hisG/his3::HIS3p-GFP-TUB1-HIS3 CEN5/CEN5::tetOx224::HIS3 (Tomo’s centromeric) spo12Δ:: NAT/spo12Δ:: NAT spo11::TRP1/spo11::TRP1 cdc55-G43D/cdc55-G43D	S4
34401	SPC42-tdTomato::NAT/SPC42 REC8-GFP-URA3/REC8-GFP-URA3 spo12Δ:: NAT/spo12Δ:: NAT spo11::TRP1/spo11::TRP1 cdc55-G43D/cdc55-G43D	5
34402	SPC42-tdTomato::NAT/SPC42 REC8-GFP-URA3/REC8-GFP-URA3 spo11::TRP1/spo11::TRP1 cdc55-G43D/cdc55-G43D	5
34403	SPC42/SPC42-tdTomato::NAT REC8-GFP-URA3/REC8-GFP-URA3 cdc55-G43D/cdc55-G43D	5
34404	SPC42/SPC42-tdTomato::NAT REC8-GFP-URA3/REC8-GFP-URA3 spo12Δ:: NAT/spo12Δ:: NAT spo11::TRP1/spo11::TRP1	5
34405	SPC42-tdTomato::NAT/SPC42 REC8-GFP-URA3/REC8-GFP-URA3 spo11::TRP1/spo11::TRP1	5
34406	SPC42/SPC42-tdTomato::NAT REC8-GFP-URA3/REC8-GFP-URA3	5
34407	SPC42-tdTomato::NAT/SPC42 REC8-GFP-URA3/REC8-GFP-URA3 spo12Δ:: NAT/spo12Δ:: NAT spo11::TRP1/spo11::TRP1 sfi1-R788K/sfi1-R788K	5
34408	SPC42-tdTomato::NAT/SPC42 REC8-GFP-URA3/REC8-GFP-URA3 spo11::TRP1/spo11::TRP1 sfi1-R788K/sfi1-R788K	5
34409	SPC42-tdTomato::NAT/SPC42 REC8-GFP-URA3/REC8-GFP-URA3 sfi1-R788K/sfi1-R788K	5
34555	leu2::hisG/leu2::URA3p-tetR-tdTomato::LEU2 his3::hisG/his3::HIS3p-GFP-TUB1-HIS3 CEN5/CEN5::tetOx224::HIS3 (Tomo’s centromeric) spo11::TRP1/spo11::TRP1 ask1-P217L/ask1-P217L	S5
34556	leu2::hisG/leu2::URA3p-tetR-tdTomato::LEU2 his3::hisG/his3::HIS3p-GFP-TUB1-HIS3 CEN5/CEN5::tetOx224::HIS3 (Tomo’s centromeric) spo12Δ:: NAT/spo12Δ:: NAT ask1-P217L/ask1-P217L	S5
34557	leu2::hisG/leu2::URA3p-tetR-tdTomato::LEU2 his3::HIS3p-GFP-TUB1-HIS3/his3::hisG CEN5/CEN5::tetOx224::HIS3 (Tomo’s centromeric) spo12Δ:: NAT/spo12Δ:: NAT spo11::TRP1/spo11::TRP1 ask1-P217L/ask1-P217L	S5
34558	leu2::URA3p-tetR-tdTomato::LEU2/leu2::hisG his3::HIS3p-GFP-TUB1-HIS3/his3::hisG CEN5::tetOx224::HIS3 (Tomo’s centromeric)/CEN5 ask1-P217L/ask1-P217L	S5
34559	spo12Δ:: NAT/spo12Δ:: NAT spo11::TRP1/spo11::TRP1 ask1-P217L/ask1-P217L	S2
34610	MATa spo12Δ:: NAT spo11::TRP1 ura3::MATalpha1-IAA17::MATalpha2-IAA17::URA3 leu2::pADH1-OsTIR1-9MYC::LEU2 kns1Δ604-737:KANMX	1
34611	MATa spo12Δ:: NAT spo11::TRP1 ura3::MATalpha1-IAA17::MATalpha2-IAA17::URA3 leu2::pADH1-OsTIR1-9MYC::LEU2 clb4Δ246-460:KANMX	1
34635	leu2::URA3p-tetR-tdTomato::LEU2/leu2::hisG his3::HIS3p-GFP-TUB1-HIS3/his3::hisG CEN5::tetOx224::HIS3 (Tomo’s centromeric)/CEN5 spo11::TRP1/spo11::TRP1	2, 3, 4, 6, S3, S4, S5
34660	leu2::hisG/leu2::URA3p-tetR-tdTomato::LEU2 his3::hisG/his3::HIS3p-GFP-TUB1-HIS3 CEN5/CEN5::tetOx224-HIS3 (Tomo’s centromeric) spo12Δ:: NAT/spo12Δ:: NAT	2, 3, 4, 6, S3, S4, S5
34661	MATa spo12Δ:: NAT spo11::TRP1 ura3::MATalpha1-IAA17::MATalpha2-IAA17::URA3 leu2::pADH1-OsTIR1-9MYC::LEU2 sli15-T120M mad2Δ::HphMX6	1
34662	MATa spo12Δ:: NAT spo11::TRP1 ura3::MATalpha1-IAA17::MATalpha2-IAA17::URA3 leu2::pADH1-OsTIR1-9MYC::LEU2 mad2Δ::HphMX6	1
34754	MATa spo11::TRP1 ura3::MATalpha1-IAA17::MATalpha2-IAA17::URA3 leu2::pADH1-OsTIR1-9MYC::LEU2 sli15-T120M	1
34796	MATa spo12Δ:: NAT spo11::TRP1 ura3::MATalpha1-IAA17::MATalpha2-IAA17::URA3 leu2::pADH1-OsTIR1-9MYC::LEU2 cdc5-P279L	1
34797	MATa spo12Δ:: NAT spo11::TRP1 ura3::MATalpha1-IAA17::MATalpha2-IAA17::URA3 leu2::pADH1-OsTIR1-9MYC::LEU2 spc105-R102C	1
34798	MATa spo12Δ:: NAT spo11::TRP1 ura3::MATalpha1-IAA17::MATalpha2-IAA17::URA3 leu2::pADH1-OsTIR1-9MYC::LEU2 spc34-G81E	1
34826	MATa leu2::URA3p-tetR-tdTomato::LEU2 his3::HIS3p-GFP-TUB1-HIS3 tetOx224-HIS3 (Tomo’s centromeric) spo12Δ:: NAT spo11::TRP1 kns1Δ604-737:KANMX	1
34868	spo12Δ:: NAT/spo12Δ:: NAT spo11::TRP1/spo11::TRP1 cdc5-P279L/cdc5-P279L	S2
34869	spo12Δ:: NAT/spo12Δ:: NAT cdc5-P279L/cdc5-P279L	S2
34870	leu2::URA3p-tetR-tdTomato::LEU2/leu2::hisG his3::HIS3p-GFP-TUB1-HIS3/his3::hisG CEN5::tetOx224-HIS3 (Tomo’s centromeric)/CEN5 spo12Δ:: NAT/spo12Δ:: NAT spo11::TRP1/spo11::TRP1 kns1Δ604-737:KANMX/kns1Δ604-737:KANMX	S3
34871	leu2::URA3p-tetR-tdTomato::LEU2/leu2::hisG his3::HIS3p-GFP-TUB1-HIS3/his3::hisG CEN5::tetOx224-HIS3 (Tomo’s centromeric)/CEN5 spo11::TRP1/spo11::TRP1 kns1Δ604-737:KANMX/kns1Δ604-737:KANMX	S3
34872	leu2::URA3p-tetR-tdTomato::LEU2/leu2::hisG his3::HIS3p-GFP-TUB1-HIS3/his3::hisG CEN5::tetOx224-HIS3 (Tomo’s centromeric)/CEN5 kns1Δ604-737:KANMX/kns1Δ604-737:KANMX	S3
34873	leu2::URA3p-tetR-tdTomato::LEU2/leu2::hisG his3::HIS3p-GFP-TUB1-HIS3/his3::hisG CEN5::tetOx224-HIS3 (Tomo’s centromeric)/CEN5 spo12Δ:: NAT/spo12Δ:: NAT kns1Δ604-737:KANMX/kns1Δ604-737:KANMX	S3
35129	SPC42-tdTomato::NAT/SPC42 REC8-GFP-URA3/REC8-GFP-URA3 spo12Δ:: NAT/spo12Δ:: NAT	5
35130	SPC42/SPC42-tdTomato::NAT REC8-GFP-URA3/REC8-GFP-URA3 spo12Δ:: NAT/spo12Δ:: NAT cdc55-G43D/cdc55-G43D	5
35131	SPC42-tdTomato::NAT/SPC42 REC8-GFP-URA3/REC8-GFP-URA3 spo12Δ:: NAT/spo12Δ:: NAT sfi1-R788K/sfi1-R788K	5
35132	leu2::hisG/leu2::URA3p-tetR-tdTomato::LEU2 his3::hisG/his3::HIS3p-GFP-TUB1-HIS3 CEN5/CEN5::tetOx224-HIS3 (Tomo’s centromeric) spo12Δ:: NAT/spo12Δ:: NAT spo11::TRP1/spo11::TRP1 sli15-T120M/sli15-T120M mad2Δ::HphMX6/mad2Δ::HphMX6	6
35133	leu2::hisG/leu2::URA3p-tetR-tdTomato::LEU2 his3::HIS3p-GFP-TUB1-HIS3/his3::hisG CEN5/CEN5::tetOx224-HIS3 (Tomo’s centromeric) spo11::TRP1/spo11::TRP1 sli15-T120M/sli15-T120M mad2Δ::HphMX6/mad2Δ::HphMX6	6
35134	leu2::URA3p-tetR-tdTomato::LEU2/leu2::hisG his3::HIS3p-GFP-TUB1-HIS3/his3::hisG CEN5::tetOx224-HIS3 (Tomo’s centromeric)/CEN5 spo12Δ:: NAT/spo12Δ:: NAT mad2Δ::HphMX6/mad2Δ::HphMX6 sli15-T120M/sli15-T120M	6
35135	leu2::hisG/leu2::URA3p-tetR-tdTomato::LEU2 his3::hisG/his3::HIS3p-GFP-TUB1-HIS3 CEN5/CEN5::tetOx224-HIS3 (Tomo’s centromeric) sli15-T120M/sli15-T120M mad2Δ::HphMX6/mad2Δ::HphMX6	6
35136	leu2::URA3p-tetR-tdTomato::LEU2/leu2::hisG his3::HIS3p-GFP-TUB1-HIS3/his3::hisG CEN5::tetOx224-HIS3 (Tomo’s centromeric)/CEN5 spo12Δ:: NAT/spo12Δ:: NAT spo11::TRP1/spo11::TRP1 sli15-T120M/sli15-T120M	6
35137	leu2::URA3p-tetR-tdTomato::LEU2/leu2::hisG his3::HIS3p-GFP-TUB1-HIS3/his3::hisG CEN5::tetOx224-HIS3 (Tomo’s centromeric)/CEN5 sli15-T120M/sli15-T120M	6
35138	leu2::URA3p-tetR-tdTomato::LEU2/leu2::hisG his3::HIS3p-GFP-TUB1-HIS3/his3::hisG CEN5::tetOx224-HIS3 (Tomo’s centromeric)/CEN5 spo12Δ:: NAT/spo12Δ:: NAT mad2Δ::HphMX6/mad2Δ::HphMX6	6
35161	leu2::URA3p-tetR-tdTomato::LEU2/leu2::hisG his3::hisG/his3::HIS3p-GFP-TUB1-HIS3 CEN5::tetOx224-HIS3 (Tomo’s centromeric)/CEN5 spo12Δ:: NAT/spo12Δ:: NAT sli15-T120M/sli15-T120M	6
35162	leu2::URA3p-tetR-tdTomato::LEU2/leu2::hisG his3::HIS3p-GFP-TUB1-HIS3/his3::hisG CEN5::tetOx224-HIS3 (Tomo’s centromeric)/CEN5 spo12Δ:: NAT/spo12Δ:: NAT spo11::TRP1/spo11::TRP1 mad2Δ::HphMX6/mad2Δ::HphMX6	6
35163	leu2::URA3p-tetR-tdTomato::LEU2/leu2::hisG his3::hisG/his3::HIS3p-GFP-TUB1-HIS3 CEN5/CEN5::tetOx224-HIS3 (Tomo’s centromeric) spo11::TRP1/spo11::TRP1 mad2Δ::HphMX6/mad2Δ::HphMX6	6
35164	leu2::hisG/leu2::URA3p-tetR-tdTomato::LEU2 his3::hisG/his3::HIS3p-GFP-TUB1-HIS3 CEN5/CEN5::tetOx224-HIS3 (Tomo’s centromeric) mad2Δ::HphMX6/mad2Δ::HphMX6	6
35178	leu2::URA3p-tetR-tdTomato::LEU2/leu2::hisG his3::HIS3p-GFP-TUB1-HIS3/his3::hisG CEN5::tetOx224-HIS3 (Tomo’s centromeric)/CEN5 spo11::TRP1/spo11::TRP1 sli15-T120M/sli15-T120M	6
35261	leu2::URA3p-tetR-tdTomato::LEU2/leu2::hisG his3::hisG/his3::HIS3p-GFP-TUB1-HIS3 CEN5::tetOx224-HIS3 (Tomo’s centromeric)/CEN5 spo11::TRP1/spo11::TRP1 sli15-T120M/sli15-T120M mad2Δ::HphMX6/mad2Δ::HphMX6	6
35266	leu2::hisG/leu2::URA3p-tetR-tdTomato::LEU2 his3::hisG/his3::HIS3p-GFP-TUB1-HIS3 CEN5/CEN5::tetOx224-HIS3 (Tomo’s centromeric) spo12Δ:: NAT/ spo12Δ:: NAT spo11::TRP1/spo11::TRP1 spc105-R102C/spc105-R102C	S5
35267	leu2::hisG/leu2::URA3p-tetR-tdTomato::LEU2 his3::hisG/his3::HIS3p-GFP-TUB1-HIS3 CEN5/CEN5::tetOx224-HIS3 (Tomo’s centromeric) spo11::TRP1/spo11::TRP1 spc105-R102C/spc105-R102C	S5
35268	leu2::hisG/leu2::URA3p-tetR-tdTomato::LEU2 his3::hisG/his3::HIS3p-GFP-TUB1-HIS3 CEN5/CEN5::tetOx224-HIS3 (Tomo’s centromeric) spo12Δ:: NAT/ spo12Δ:: NAT spc105-R102C/spc105-R102C	S5
35269	leu2::hisG/leu2::URA3p-tetR-tdTomato::LEU2 his3::hisG/his3::HIS3p-GFP-TUB1-HIS3 CEN5/CEN5::tetOx224-HIS3 (Tomo’s centromeric) spc105-R102C/spc105-R102C	S5
35278	leu2::URA3p-tetR-tdTomato::LEU2/leu2::hisG his3::HIS3p-GFP-TUB1-HIS3/his3::hisG CEN5::tetOx224-HIS3 (Tomo’s centromeric)/CEN5 cdc5-P279L/cdc5-P279L	3
35279	leu2::URA3p-tetR-tdTomato::LEU2/leu2::hisG his3::HIS3p-GFP-TUB1-HIS3/his3::hisG CEN5::tetOx224-HIS3 (Tomo’s centromeric)/CEN5 spo12Δ:: NAT/spo12Δ:: NAT cdc5-P279L/cdc5-P279L	3
35280	leu2::hisG/leu2::URA3p-tetR-tdTomato::LEU2 his3::hisG/his3::HIS3p-GFP-TUB1-HIS3 CEN5/CEN5::tetOx224-HIS3 (Tomo’s centromeric) spo11::TRP1/spo11::TRP1 cdc5-P279L/cdc5-P279L	3
35281	leu2::URA3p-tetR-tdTomato::LEU2/leu2::hisG his3::HIS3p-GFP-TUB1-HIS3/his3::hisG CEN5::tetOx224-HIS3 (Tomo’s centromeric)/CEN5 spo11::TRP1/spo11::TRP1 spo12Δ:: NAT/ spo12Δ:: NAT cdc5-P279L/cdc5-P279L	3
35440	cdc7-R278K/cdc7-R278K	S2
35441	cdc5-P279L/cdc5-P279L	S2
35442	csm1-S162N/csm1-S162N	S2
35443	ask1-P217L/ask1-P217L	S2
35444	leu2::URA3p-tetR-tdTomato::LEU2/leu2::hisG his3::HIS3p-GFP-TUB1-HIS3/his3::hisG CEN5::tetOx224-HIS3 (Tomo’s centromeric)/CEN5 csm1-S162N/csm1-S162N	2
35445	leu2::URA3p-tetR-tdTomato::LEU2/leu2::hisG his3::HIS3p-GFP-TUB1-HIS3/his3::hisG CEN5::tetOx224-HIS3 (Tomo’s centromeric)/CEN5 csm1-S162N/csm1-S162N spo11::TRP1/spo11::TRP1	2
35446	leu2::URA3p-tetR-tdTomato::LEU2/leu2::hisG his3::HIS3p-GFP-TUB1-HIS3/his3::hisG CEN5::tetOx224-HIS3 (Tomo’s centromeric)/CEN5 spo12Δ:: NAT/spo12Δ:: NAT csm1-S162N/csm1-S162N	2
35477	spc105-R102C/spc105-R102C	S2
35478	leu2::URA3p-tetR-tdTomato::LEU2/leu2::hisG his3::HIS3p-GFP-TUB1-HIS3/his3::hisG CEN5::tetOx224-HIS3 (Tomo’s centromeric)/CEN5 spo12Δ:: NAT/spo12Δ:: NAT spo11::TRP1/spo11::TRP1 csm1-S162N/csm1-S162N	2
35512	spc34-G81E/spc34-G81E	S2
35514	leu2::hisG/leu2::URA3p-tetR-tdTomato::LEU2 his3::hisG/his3::HIS3p-GFP-TUB1-HIS3 CEN5/CEN5::tetOx224-HIS3 (Tomo’s centromeric) spo12Δ:: NAT/spo12Δ:: NAT spo11::TRP1/spo11::TRP1 spc34-G81E/spc34-G81E	6
35513	leu2::hisG/leu2::URA3p-tetR-tdTomato::LEU2 his3::hisG/his3::HIS3p-GFP-TUB1-HIS3 CEN5/CEN5::tetOx224-HIS3 (Tomo’s centromeric) spo11::TRP1/spo11::TRP1 spc34-G81E/spc34-G81E	6
35541	his3::HIS3p-GFP-TUB1-HIS3/his3::hisG CEN5::tetOx224-HIS3 (Tomo’s centromeric)/CEN5 leu2::hisG/leu2::URA3p-tetR-tdTomato::LEU2 spc34-G81E/spc34-G81E	6
35562	leu2::hisG/leu2::URA3p-tetR-tdTomato::LEU2 his3::hisG/his3::HIS3p-GFP-TUB1-HIS3 CEN5/CEN5::tetOx224-HIS3 (Tomo’s centromeric) spo12Δ:: NAT/spo12Δ:: NAT spc34-G81E/spc34-G81E	6
35571	sli15-T120M/sli15-T120M	S2
35572	sli15-T120M/sli15-T120M mad2Δ::HphMX6/mad2Δ::HphMX6	S2
35573	cdc20::pCLB2-CDC20::KanMX6/cdc20::pCLB2-CDC20::KanMX6 leu2::URA3p-tetR-tdTomato::LEU2/leu2::hisG his3::hisG/his3::HIS3p-GFP-TUB1-HIS3 CEN5/CEN5::tetOx224-HIS3 (Tomo’s centromeric) cdc7-R278K/cdc7-R278K	3
35575	leu2::URA3p-tetR-tdTomato::LEU2/leu2::hisG his3::hisG/his3::HIS3p-GFP-TUB1-HIS3 CEN5/CEN5::tetOx224-HIS3 (Tomo’s centromeric) cdc20::pCLB2-CDC20::KanMX6/cdc20::pCLB2-CDC20::KanMX6 spo11::TRP1/spo11::TRP1	2, 3
35600	cdc55-G43D/cdc55-G43D	S2
35603	sfi1-R788K/sfi1-R788K	S2
35626	mad2Δ::HphMX6/mad2Δ::HphMX6	S2
35705	cdc20::pCLB2-CDC20::KanMX6/cdc20::pCLB2-CDC20::KanMX6 his3::HIS3p-GFP-TUB1-HIS3/his3::hisG CEN5::tetOx224-HIS3 (Tomo’s centromeric)/CEN5 leu2::hisG/leu2::URA3p-tetR-tdTomato::LEU2	2
35706	cdc20::pCLB2-CDC20::KanMX6/cdc20::pCLB2-CDC20::KanMX6 his3::hisG/his3::HIS3p-GFP-TUB1-HIS3 CEN5::tetOx224-HIS3 (Tomo’s centromeric)/CEN5 leu2::URA3p-tetR-tdTomato::LEU2/leu2::hisG mam1Δ::KANMX6/mam1Δ::KANMX6	2
35707	cdc20::pCLB2-CDC20::KanMX6/cdc20::pCLB2-CDC20::KanMX6 leu2::hisG/leu2::URA3p-tetR-tdTomato::LEU2 his3::hisG/his3::HIS3p-GFP-TUB1-HIS3 CEN5/CEN5::tetOx224-HIS3 (Tomo’s centromeric) cdc5-P279L/cdc5-P279L	3
35709	cdc20::pCLB2-CDC20::KanMX6/cdc20::pCLB2-CDC20::KanMX6 leu2::URA3p-tetR-tdTomato::LEU2/leu2::hisG his3::HIS3p-GFP-TUB1-HIS3/his3::hisG CEN5::tetOx224-HIS3 (Tomo’s centromeric)/CEN5 csm1-S162N/csm1-S162N	2
35710	leu2::URA3p-tetR-tdTomato::LEU2/leu2::hisG his3::HIS3p-GFP-TUB1-HIS3/his3::hisG CEN5/CEN5::tetOx224-HIS3 (Tomo’s centromeric) cdc20::pCLB2-CDC20::KanMX6/cdc20::pCLB2-CDC20::KanMX6 spo11::TRP1/spo11::TRP1 mam1Δ::KANMX6/mam1Δ::KANMX6	2, 3
35711	leu2::URA3p-tetR-tdTomato::LEU2/leu2::hisG his3::HIS3p-GFP-TUB1-HIS3/his3::hisG CEN5::tetOx224-HIS3 (Tomo’s centromeric)/CEN5 cdc20::pCLB2-CDC20::KanMX6/cdc20::pCLB2-CDC20::KanMX6 spo11::TRP1/spo11::TRP1 cdc7-R278K/cdc7-R278K	3
35574	leu2::hisG/leu2::URA3p-tetR-tdTomato::LEU2 his3::HIS3p-GFP-TUB1-HIS3/his3::hisG CEN5::tetOx224-HIS3 (Tomo’s centromeric)/CEN5 cdc20::pCLB2-CDC20::KanMX6/cdc20::pCLB2-CDC20::KanMX6 spo11::TRP1/spo11::TRP1 cdc5-P279L/cdc5-P279L	3
35713	leu2::URA3p-tetR-tdTomato::LEU2/leu2::hisG his3::HIS3p-GFP-TUB1-HIS3/his3::hisG CEN5::tetOx224-HIS3 (Tomo’s centromeric)/CEN5 cdc20::pCLB2-CDC20::KanMX6/cdc20::pCLB2-CDC20::KanMX6 spo11::TRP1/spo11::TRP1 csm1-S162N/csm1-S162N	2
35804	ase1 Δ473-886 ::KAN/ase1 Δ473-886 ::KAN	S2
35823	leu2::hisG/leu2::URA3p-tetR-tdTomato::LEU2 his3::hisG/his3::HIS3p-GFP-TUB1-HIS3 CEN5/CEN5::tetOx224-HIS3 (Tomo’s centromeric) spo11::TRP1/spo11::TRP1 ase1Δ473-886 ::KAN/ase1Δ473-886 ::KAN	4
35824	leu2::hisG/leu2::URA3p-tetR-tdTomato::LEU2 his3::HIS3p-GFP-TUB1-HIS3/his3::hisG CEN5::tetOx224-HIS3 (Tomo’s centromeric)/CEN5 spo12Δ::NAT/spo12Δ::NAT ase1Δ473-886 ::KAN/ase1Δ473-886 ::KAN	4
36077	kns1Δ604-737:KANMX/kns1Δ604-737:KANMX	S2

### Sheet: S3_plasmids
Plasmid number	Description	Ecoli marker	Yeast marker	Original plasmid name	Purpose and notes	Reference
842	IAA17	Ampicillin	HIS3	pSM410 (IAA17–HIS3MX6)	Used to C-terminally tag genes with IAA (AID system). Used in study to Amplify IAA17 tag	Morawska et al. (2013), Plasmid is available on the National BioResource Project–Yeast (Japan)
966	OsTIR1	Ampicillin	LEU2	AMp764 (pNHK53)	The plasmid was cloned by Kitty Verzijlbergen in the Marston lab. Amplified OsTIR1 from AMp764 (pNHK53) and inserted it into a LEU2 vector backbone.	pNHK53 plasmid recieved from Yeast genetic resource center (YGRC); Nishimura, Kohei, et al. (2009)
1278	gRNA expression plasmid	Ampicillin		pWSP082	It’s a gRNA expression plasmid for budding yeast CRISPR.	Plasmid received from P. Cai lab (Andrea), originally from Ellis lab (pWSP082). Shaw, William, and T. Ellis. "Quick and easy CRISPR engineering in Saccharomyces cerevisiae." Benchling. com (2016).
1285	Cas9:HPH	Kanamycin	HPH	pWSC100	It’s a Cas9 - gRNA gap repair expression vector for budding yeast CRISPR.	Plasmid received from P. Cai lab (Andrea), originally from Ellis lab (pWSC100). Shaw, William, and T. Ellis. "Quick and easy CRISPR engineering in Saccharomyces cerevisiae." Benchling. com (2016).
1844	MATalpha:URA3	Ampicillin	URA3		S288C MATalpha with 1 kb flanking region in the HindIII site of YIplac211.	Obtained the plasmid from Nasmyth lab. YIplac211 (Gietz & Sugino, 1988)
1928	MATalpha1-IAA17::MATalpha2-IAA17::URA3	Ampicillin	URA3		Obtained after four part Gibson assembly using amplified MATalpha1-MATalpha2, backbone from plasmid AMp1844 and IAA17 amplified from Amp842. MATalpha1 and MATalpha2 are each C-terminally tagged with the degron
2164	gRNA sequence:ATTCAATTCATTGAAAAACG	Ampicillin			Targets CDC7	Pre-annealed guide RNAs for CRISPR-Cas9 rxn was cloned into plasmid AMp1278 using a Golden Gate reaction (enzyme Esp3I)
2302	gRNA sequence:CAAAATTTTGAAAACCATGA	Ampicillin			Targets CSM1	Pre-annealed guide RNAs for CRISPR-Cas9 rxn was cloned into plasmid AMp1278 using a Golden Gate reaction (enzyme Esp3I)
2303	gRNA sequence: TGGCCACTGGTGATAAAGGT	Ampicillin			Targets CDC55	Pre-annealed guide RNAs for CRISPR-Cas9 rxn was cloned into plasmid AMp1278 using a Golden Gate reaction (enzyme Esp3I)
2306	gRNA sequence: TAATAACAATCCCCTTACAG	Ampicillin			Targets SFI1	Pre-annealed guide RNAs for CRISPR-Cas9 rxn was cloned into plasmid AMp1278 using a Golden Gate reaction (enzyme Esp3I)
2360	gRNA sequence:ATATCGAAGAAAAAATATAG	Ampicillin			Targets ASK1	Pre-annealed guide RNAs for CRISPR-Cas9 rxn was cloned into plasmid AMp1278 using a Golden Gate reaction (enzyme Esp3I)
2362	gRNA sequence: TTTGTAAGGTGACCATGGTG	Ampicillin			Targets SLI15	Pre-annealed guide RNAs for CRISPR-Cas9 rxn was cloned into plasmid AMp1278 using a Golden Gate reaction (enzyme Esp3I)
2515	gRNA sequence: TAATTCCATTAATGAACCGT	Ampicillin			Targets CDC5	Pre-annealed guide RNAs for CRISPR-Cas9 rxn was cloned into plasmid AMp1278 using a Golden Gate reaction (enzyme Esp3I)
2516	gRNA sequence:TCGTACGGAAGAAAAAACAG	Ampicillin			Targets SP105	Pre-annealed guide RNAs for CRISPR-Cas9 rxn was cloned into plasmid AMp1278 using a Golden Gate reaction (enzyme Esp3I)
2517	gRNA sequence: TAGAAGGCTGGGCAGACCAG	Ampicillin			Targets SPC34	Pre-annealed guide RNAs for CRISPR-Cas9 rxn was cloned into plasmid AMp1278 using a Golden Gate reaction (enzyme Esp3I)
